# Neuronal DNA repair reveals strategies to influence CRISPR editing outcomes

**DOI:** 10.1101/2024.06.25.600517

**Authors:** Gokul N Ramadoss, Samali J Namaganda, Jennifer R Hamilton, Rohit Sharma, Karena G Chow, Bria L Macklin, Mengyuan Sun, Jia-Cheng Liu, Christof Fellmann, Hannah L Watry, Julianne Jin, Barbara S Perez, Cindy R Sandoval Espinoza, Madeline P Matia, Serena H Lu, Luke M Judge, Andre Nussenzweig, Britt Adamson, Niren Murthy, Jennifer A Doudna, Martin Kampmann, Bruce R Conklin

**Affiliations:** Gladstone Institutes, San Francisco, CA, 94158, USA; Institute for Neurodegenerative Diseases, University of California, San Francisco, CA, 94158, USA; Innovative Genomics Institute, University of California, Berkeley, CA, 94720, USA; Department of Molecular & Cell Biology, University of California, Berkeley, CA, 94720, USA; Department of Bioengineering, University of California, Berkeley, CA, 94720, USA; Laboratory of Genome Integrity, National Cancer Institute, NIH, Bethesda, MD, 20892, USA; Department of Cellular & Molecular Pharmacology, University of California, San Francisco, CA, 94158, USA; Department of Pediatrics, University of California, San Francisco, CA, 94158, USA; Department of Molecular Biology, Princeton University, Princeton, NJ, 08544, USA; Lewis–Sigler Institute for Integrative Genomics, Princeton University, Princeton, NJ, 08544, USA; California Institute for Quantitative Biosciences, University of California, Berkeley, CA, 94720, USA; Howard Hughes Medical Institute, University of California, Berkeley, CA, 94720, USA; Department of Chemistry, University of California, Berkeley, CA, 94720, USA; MBIB Division, Lawrence Berkeley National Laboratory, Berkeley, CA, 94720, USA; Department of Biochemistry & Biophysics, University of California, San Francisco, CA, 94158, USA; Department of Medicine, University of California, San Francisco, CA, 94158, USA

## Abstract

Genome editing is poised to revolutionize treatment of genetic diseases, but poor understanding and control of DNA repair outcomes hinders its therapeutic potential. DNA repair is especially understudied in nondividing cells like neurons, which must withstand decades of DNA damage without replicating. This lack of knowledge limits the efficiency and precision of genome editing in clinically relevant cells. To address this, we used induced pluripotent stem cells (iPSCs) and iPSC-derived neurons to examine how postmitotic human neurons repair Cas9-induced DNA damage. We discovered that neurons can take weeks to fully resolve this damage, compared to just days in isogenic iPSCs. Furthermore, Cas9-treated neurons upregulated unexpected DNA repair genes, including factors canonically associated with replication. Manipulating this response with chemical or genetic perturbations allowed us to direct neuronal repair toward desired editing outcomes. By studying DNA repair in postmitotic human cells, we uncovered unforeseen challenges and opportunities for precise therapeutic editing.
