## Supplemental Table 2 for "Neuronal DNA repair reveals strategies to influence CRISPR editing outcomes"

### Sheet: Protocol
(See "Reagents" tab for cat #s)	[Stock]	[Final]	Dilution	Day 0	Day 0	Day 1	Day 2	Day 3	Day 7	Day 10	Day 17+		Totals
				Matrigel coat	Seeding	Full change	PDL coat	Seeding	Full change	(-1/2) + 1/2	-1/2 + full
Matrigel (mL)				10									10	mL	Matrigel in KO DMEM (mL)
ROCK inhibitor (uL)	10mM	10uM	1000x		24								24	uL	ROCK inhibitor
Neuronal Induction Media (mL)					24	24							48	mL	NGN2 NIM (mL)
Doxycycline (uL)	2mg/ml	2ug/ml	1000x		24	24		12.6					60.6	uL	Doxycycline
PDL coating (mL)	1x	1x	1x				6						6	mL	PDL coating (mL)
BDNF (uL)	20ug/ml	10ng/ml	2000x		12	12		6.3	3.3	1.65	3.3		38.55	uL	BDNF
NT3 (uL)	20ug/ml	10ng/ml	2000x		12	12		6.3	3.3	1.65	3.3		38.55	uL	NT3	-	Store BDNF and NT3 aliquots at -20C; thawed aliquots are kept at 4C for up to 1 week.
Laminin-feed (uL)	1mg/ml	1ug/ml	1000x		24	24		12.6	6.6	3.3	6.6		77.1	uL	Laminin-feed	-	Dilute laminin to 1mg/mL (w/ cold PBS) upon thawing.
Neuronal Maintenance Media (mL)								12.6	6.6	3.3	6.6		29.1	mL	NGN2 NMM (mL)			Then aliquot & store at -20C (plastic), or store at 4C shorter term (glass).
								^Accounts for +6 for resuspension, and +10% excess
								Usually round up a few mL for convenience
Day 0: # of 10cm dishes	Day 3: # of Wells	Well size	PDL coating volume (uL)	Feeding volume (uL)	Cells to seed per well on Day 3
2	60	96-well	100	100	20000			Note: Often, users of this protocol (eg PMID: 31422865) have previously referred to the first day of dox induction as "Day -3".
^ 4,000,000 cells per		48-well	200	250	~50,000			Instead, for simplicity/clarity we start counting with the first day of dox induction as "Day 0".
10 cm dish seeded on Day 0		24-well	300	500	~100,000			This way, for example, cells that have been exposed to differentiation factors for 7 days are called "Day 7".
		12-well	500	1000	~250,000
		6-well	1000	2000	500000
		10cm dish	5000	10000	10000000
Yellow = user input for calculations
Neuronal Induction Media	Total:	48	NGN2 NIM
Knockout DMEM/F12		47.04	mL
NEAA	100x	0.48	mL
N2	100x	0.48	mL
Neuronal Maintenance Media	Total:	29.1	NGN2 NMM
DMEM/F12		13.8225	mL
Neurobasal-A		13.8225	mL
NEAA	100x	0.291	mL
Glutamax	100x	0.291	mL
N2	100x	0.291	mL
B27	50x	0.582	mL
Detailed Protocol
Day 0: Seed cells and induce differentiation
-	Coat plate with matrigel (pre-diluted in KO DMEM).
	-	2 10cm plates: 1 for continuing iPSC maintenance, 1 for D0 induction aka "predifferentiation".
	-	Note: if your experiment needs more than 6 million neurons, you should plan for more than 1 10cm dish on D0.
	-	5mL matrigel per 10cm dish
	-	Incubate coated plates at 37C for atleast 30 minutes before aspirating matrigel and plating cells onto them.
-	Make mTeSR Plus + RI ("mTP+RI"), NGN2 NIM, and D0 feeding media.
	-	13-15mL mTP+RI: 10mL for replating maintenance, ~3 mL for resuspending cells for counting after centrifuging.
	-	12 mL NGN2 NIM: 12 mL for 1 10cm dish at this stage.
	-	Use the calculations above to make enough NIM.
	-	Add factors to appropriate volume of NIM to make "D0 feeding media".
-	Passage cells for induction.
	-	Aspirate media from the 10cm dish of 80-90% confluent iPSCs, and wash with 2mL DPBS.
	-	Add 2 mL accutase; incubate at 37C for 3-7 minutes.
	-	Shake gently to release cells, add 10 mL DPBS to dilute the accutase, and collect in a 15 mL conical tube.
	-	Centrifuge cells at 200 x g for 5 minutes.
	-	Carefully aspirate DPBS/accutase supernatant from the pellet. Resuspend pellet in 1-3 mL mTP+RI.
	-	Count cells, eg using Countess. Calculate how many uL of cell suspension yields the required 4 million cells per 10cm dish to be seeded.
	-	Resuspend those 4 million cells in 12 mL of D0 feeding media, and plate onto matrigel-coated plate (after removing the matrigel).
	-	Resuspend another 600,000 iPSCs in mTP+RI, and seed into the other matrigel-coated plate for maintenance.
Day 1: Full media change
-	Add factors to required amount of NIM, to make "D1 feeding media".
-	Aspirate media from plate, and replace with 12mL D1 feeding media.
Day 2: (Optional) Coat PDL plates for Day 3
-	Skip this step if using precoated PDL plates
-	Coat plates overnight with PDL, with appropriate volume of PDL per calculations above.
Day 3: (Optional) Washing off PDL
-	Skip this step if using precoated PDL plates
-	Aspirate PDL, then wash the wells 3x with sterile cell-culture grade water.
-	Let the wells air dry in the hood for 1-3 hours before proceeding to Day 3 passaging/seeding.
Day 3: Replating cells
-	Make required amount of NGN2 Neuron Maintenance Media (NMM), per calculations above.
-	Add factors to required volume of NGN2 NMM to make "D3 Media". Do this just before the media is required; usually during the centrifugation step below.
-	Lift the cells and prepare media
	-	Aspirate media from the differentiating cells, and wash with DPBS.
	-	Add 2mL accutase per 10cm dish, and incubate at 37C for 7 minutes.
	-	Shake gently to release cells, add 10 mL DPBS, and collect in a 15ml conical tube.
	-	Centrifuge cells at 200g for 5 minutes.
	-	While the cells spin, add factors to appropriate amount of NMM to make "D3 Media".
-	Count and plate cells
	-	Aspirate supernatant from the pelleted cells; resuspend in 3-6 mL of D3 Media.
	-	Count cells, eg using Countess
	-	Resuspend desired volume of cell suspension in appropriate amount of total D3 Media.
	-	Seed cell suspension into plates; for 96-well plates use a reservoir and multichannel pipette. Periodically, gently mix the cell suspension while plating (by rocking the reservoir back and forth) to ensure the mixture is homogenous across multiple seeded plates.
	-	If using a 96-well plate, avoid seeding the outer edge; use the inner 60 wells only.
	-	Fill empty wells surrounding the seeded wells with PBS, to avoid evaporation and cell death.
Day 7+: Media changes
-	After Day 3 seeding, treat neurons with extreme care, to avoid detachment and peeling. All aspiration should be done gently by hand with a pipette or multichannel pipette, not by vacuum.
-	Media should be added very slowly: by tilting plate toward you and flowing the media down the wall of the well gently.
-	Add factors to appropriate amount of NMM just before feeding. Remove and/or replace a full media volume or half a media volume, as noted in the calculations above.
-	For VLP transduction / LNP transfection, do a full media change, to better control dosage.

### Sheet: Reagents
Reagent	Brand	Catalog #
Matrigel	Corning	356231
ROCK inhibitor (RI)	Selleckchem	S1049
DMEM/F12, HEPES	Gibco	11330032
Neurobasal-A	Thermo	10888022
N2	Gibco	17502048
NEAA	Gibco	11140050
GlutaMAX	Gibco	35050079
Doxycycline	Sigma	D9891
PDL	Gibco	A3890401
Laminin	Gibco	23017015
B27	Gibco	17504-044
BDNF	Peprotech	450-02
NT3	PeproTech	450-03
KO DMEM/F12	Thermo	12660012
KO DMEM	Gibco	10829018
