## Supplemental Table 3 for "Neuronal DNA repair reveals strategies to influence CRISPR editing outcomes"

### Sheet: FMLV VLP Production Protocol
Preparation
-	12-24 hours before transfection, seed 293FT cells into enough 10 cm dishes for all required batches of VLPs, at a density that will make the cells 60-85% confluent by the next day for transfection.
-	Usual preparation procedures:
	-	Low-passage stocks of HEK293FTs are expanded in 15cm dishes, then frozen into vials such that one thawed vial will be ~60-85% confluent in a 10cm dish within 1 day post-thaw.
	-	In our hands, these cells return to the same confluence 1 day after a 1:3 passage, or 3 days after a 1:12 passage. Example 1-week procedure for transfecting 6 batches of 6 10cm dishes each:
	-	Thursday: thaw one vial into a 10cm dish. Friday: Replate 1:12 into 12 10cm dishes. Monday: Replate 12:36 into 36 10cm dishes. Tuesday: Transfect (instructions below). Wednesday: Morning media change (instructions below). Thursday: Harvest VLP (instructions below).
-	We typically make 6x 10cm dishes worth of each VLP per batch, and usually 4-6 batches at a time. We harvest each batch (of 6 plates) in 30mL total supernatant, then concentrate that down to 200uL per VLP (for Lenti-X method) or 100uL per VLP (for ultracentrifuge method).
-	In our hands, 1uL of lenti-x purified VLP has worked equivalently to 1uL of ultracentrifuged-purified VLP, despite being twice as dilute. We think this is due to incomplete recovery of VLP pellet from ultracentrifuge tubes. So we recommend Lenti-X method; it effectively gives us double the yield compared to before.
Day 1: Transfection (late afternoon)
	0. Yesterday (Day 0), seeded 293FT cells into 10cm dishes so that they'll be 60-85% confluent by today.
	1. Change 293FT media with 10mL fresh (and WARM) DMEM+10% FBS. Very slowly! To avoid detachment, crucial from here onward to always use 37C-warmed media and remove/add media extremely gently.
	2. Want to mix the following DNA in a sterile eppendorf tube for EACH batch of 6 10cm dishes. Calculations are in next step.									Note: make sure all these plasmids are midiprepped or maxiprepped, so that they're concentrated and also endotoxin-free
		pCF140:	6x 2400 = 14,400 ng pCF140_Gag-Cas9-NLS
		pCF153:	6x 4000 = 24,000 ng pCF153_GagPol
		pCF160:	6x 800 = 4,800 ng pCF160_VSV-G
		pCF159:	6x 1200 = 7,200 ng pCF159_BRL-BaEVRLess
		sgRNA plasmid:	6x 5600 = 33,600 ng pCF142_sgRNA plasmid (your plasmid expressing the sgRNA that you want bound to the RNPs inside the VLPs)
	3. Calculations for making enough "master packaging mix" for all the batches of VLP:
		Total number of batches (6 10m dishes per batch):			3
		ng pCF140 (14400ng per batch):		43200		Concentration pCF140 (ng/uL):		1200		uL pCF140 to add:	36
		ng pCF153 (24000ng per batch):		72000		Concentration pCF153 (ng/uL):		1000		uL pCF153 to add:	72
		ng pCF160 (4800ng per batch):		14400		Concentration pCF160 (ng/uL):		1055		uL pCF160 to add:	13.6493
		ng pCF159 (7200ng per batch):		21600		Concentration pCF159 (ng/uL):		1068		uL pCF159 to add:	20.2247
										Total uL pack mix:	141.874
		Split that	141.874	uL total mix into	3	aliquots of	47.2913	uL each (round down)
	4. Into each packaging mix aliquot, add __ uL of appropriate sgRNA plasmid (eg pGNR70/71/72 for NTg1/B2Mg1/NEFLg1 cloned into pCF142)
			ng sgRNA plasmid to add per batch:		33600
		1 batch	B2Mg1:	Concentration pGNR71 (ng/uL):		1100		uL to add for 1 batch:		30.5455
		1 batch	NEFLg1:	Concentration pGNR72 (ng/uL):		1200		uL to add for 1 batch:		28
		1 batch	B2Mg2:	Concentration pGNR77 (ng/uL):		1200		uL to add for 1 batch:		28
	5. Add 600uL OptiMEM to each DNA mix (for 6 10cm dishes' worth), and mix gently
	6. Add 252uL PEI into each dNA mix, and mix gently.
		Math: Need 3:1 mass ratio of PEI to total DNA per transfection. 84 ug of DNA per transfection --> 252 ug of PEI per transfection, from 1 mg/mL stock.
	7. Incubate for 25 minutes at RT to allow transfection complexes to form.
	8. Add the transfection mix to the 293FTs DROPWISE. Pipette mix the tube gently before pipetting it into the 6 plates.
		Total uL in each B2Mg1 eppendorf tube:			929.837	then	Divide by 6 (6 plates per batch), multiply by 0.9 (account for volume loss):				139.476	uL to add into each of the 6 plates per batch			Note: multiplying by 0.9 in case volume is lost during transfer.
		Total uL in each NEFLg1 eppendorf tube:			927.291	then	Divide by 6 (6 plates per batch), multiply by 0.9 (account for volume loss):				139.094	uL to add into each of the 6 plates per batch			After adding to all 6 plates, distribute the remaining tube volume into areas of plates that received fewer drops.
		Total uL in each B2Mg2 eppendorf tube:			880	then	Divide by 6 (6 plates per batch), multiply by 0.9 (account for volume loss):				132	uL to add into each of the 6 plates per batch
	9. Incubate cells at 37C for 12-16h and then change media (next day) to remove toxic PEI. When changing media, make sure to remove 10mL but only add back 5mL!
Day 2: Media change (morning)
-	12-16h after transfection, carefully change media to remove toxic PEI. As mentioned above.
-	Importantly, we remove all 10mL media but add back only 5mL media per plate. (This will result in more concentrated VLP. And historically, it allowed us to pool each batch of 6 plates into 1 ~30mL ultracentrifuge tube.)
-	Follow same gentle feeding procedures, and make sure to use 37C-warmed media. We usually use 2 bottles of media, and put one back at 37C while feeding with the other, switching every batch.
Day 3: Harvest (afternoon)
	1. 44-48h after transfection: With a 30mL syringe, collect the media/supernatant of your cells, 1 batch (6 dishes) at a time. Expect ~27mL recovered per batch.
	2. Put a 0.45 um PES filter on the syringe and filter the supernatant into a fresh 50mL conical tube per VLP type. Change filter if it becomes hard to push.
		Note: if using ultracentrifuge method, then instead filter the supernatant into 38mL ultracentrifuge tubes (eg Beckman #344058 or Nalgene/Thermo #3117-0380).
	Lenti-X Method (recommended)
	3. Add 9-10mL of Lenti-X Concentrator into each 27-30mL tube of VLP supernatant. Mix by gentle inversion.
	4. Incubate mixtures at 4C for at least overnight, up to a few days.
	5. When ready to concentrate/purify: first ensure tubes are balanced (use DPBS or DMEM to balance if not).
	6. Centrifuge tubes at 1,500 x g for 45 minutes, at 4C in a temperature-controlled centrifuge. To preserve pellet integrity, don't leave the tubes sitting for too long after centrifugation; proceed to next steps immediately afterward.
	7. To remove supernatant after pelleting, as long as the pellet is robustly compacted at the bottom, just pour the supernatant off into bleach and the pellet should remain stuck to the bottom.
	8. Leave the tubes upside-down on a stack of paper towels for ~5 minutes and blot off any additional liquid that drips down during this time.
	9. Resuspend each pellet in 200uL of OptiMEM, instead of their recommended 300uL for 30mL worth of starting supernatant. In our hands this works well.
	10. Aliquot each VLP batch into appropriate volumes for your experiment, then freeze at -80C. (Optionally, flash freeze).
	Ultracentrifuge Method (used previously)
	3. Pre-cool rotor (Beckman SW-28, or more recently, XE-90 ultracentrifuge with SW32Ti rotor) and buckets at 4C for several hours -- before starting the harvest. Necessary to speed up the ultracentrifuge cooldown process.
	4. Prepare 20% sucrose solution: combine 15mL of 67% sucrose stock (less amenable to bacteria growth long-term) with 35mL of fresh DPBS to make 50mL of 20% sucrose.
	5. Lay down sucrose cushion into the BOTTOM of the ultracentrifuge tubes, below all the supernatant. Use 5mL syringes (plastic) and long steel needle tubes ("SS reuseable needle probes 12/box 18rw PO # FI-86621640"; reusable by flushing with bleach then water).
		Draw up some air before drawing up the sucrose. Then, draw up 1mL more sucrose than needed and expel only down to the 1mL mark when filling—to avoid dead volume at the bottom. Add 10% of the volume of the tube, so for 30mL supernatant add 3mL of sucrose cushion. Add very slowly to create an undisturbed and well separated cushion.
	6. Place the tubes inside precooled ultracentrifuge buckets. Balance the contents of the tubes (using DPBS) to be the exact same weight. Using a scale, find the weight of the heaviest tube, and tare to that weight. Then add DPBS (1g/ml) to each of the lighter tubes until they match that heaviest weight.
		Don’t add dropwise; stick tip just below meniscus and pipette slowly there to avoid disturbing supernatant/cushion. Weigh with caps on.
	7. Centrifuge the virus for 2 hours at 24,000 rpm at 4C.
		Tip for XE90: start XE90 ultracentrifuge’s vacuum 10 minutes before starting the actual spin. To avoid stalling issue. Start spin once vacuum shows <200um.
		Tip for SW-28 Beckman rotor: RCFmax = 11,2700g, RCFavg = 82705
	8. In the hood, pour off the supernatant into bleach. Turn the tubes upside down onto a stack of paper towels to drain for ~5 minutes. Remove excess media from the sides of the tubes by blotting off.
	9. Resuspend the pellet in 110uL of OptiMEM. Accounts for 10% volume loss to end up with 100ul by the last step. Pipette up and down multiple times along the bottom of the tube to fully collect and resuspend the viral pellet.
		After pipetting to resuspend, leave the liquid to collect at the bottom of the tube for 2-5 minutes before coming back and collecting. Can label 1.5mL tubes and do more cleanup during this time.
	10. Transfer the resuspended VLP solution to 1.5mL tubes. Use a bench top centrifuge to spin for 2 minutes at max speed, to pellet out any cell debris.
	11. After the tabletop centrifuge spin, KEEP THE SUPERNATANT. This new pellet is cell debris and serum factors. Carefully take the supernatant into a new eppendorf tube and aliquot appropriately. Store these at -80C until ready to use. (Optionally, flash freezing may increase potency).

### Sheet: Cloning sgRNAs into pCF142
1)	Order top and bottom oligos that can anneal together to form a fragment containing the desired sgRNA spacer sequence, plus the appropriate overhangs to fit properly into Esp3I-digested pCF142.
2)	Digest your backbone plasmid; include rSAP to dephosphorylate digested products.
	-	Assemble reaction on ice
		-	3ug Backbone Plasmid
		-	3uL 10x CutSmart Buffer
		-	1.5uL rSAP
		-	Restriction enzyme
			-	If it's a single enzyme digest, then add 2.5uL of the RE
			-	If it's a double enzyme digest, then add 1.5uL of each RE
		-	H2O to 30uL total
		-	Incubate reaction at 37C for 4h.
3)	Phosphorylate and anneal the two oligos to form the correct sgRNA
	-	Of course, do this in individual parallel reactions for each sgRNA; each rxn is just top and bottom oligo for that one sgRNA.
	-	Assemble each reaction on ice (10uL total per reaction)
		-	1uL of top oligo
		-	1uL of bottom oligo
		-	6.5uL of H2O
		-	1uL of 10x T4 DNA Ligase Buffer containing 1mM ATP (NOT pnk buffer)
		-	0.5uL of T4 PNK (NEB)
	-	Incubate in a thermocycler with the following program:
		-	30 minutes at 37C (lid at 105C)
		-	5 minutes at 95C
		-	14 1-minute-long incubation steps going from 95C down to 25C, decreasing by 5C each minute
		-	Infinite hold at 4C
4)	Column purify the digested (and rSAP-treated) backbone, and elute in 20uL of EB. The tiny 30bp-ish chunk that you cut out will be filtered out, so you're left with just the cut backbone.
5)	Ligate the annealed and phosphorylated oligo into the digested and purified backbone, INCLUDING A NO-INSERT NEGATIVE CONTROL.
	-	Assemble reactions on ice: ligation AND NC
		-	50ng digested+purified backbone in 1uL H2O
		-	1uL of 1:200 diluted (in H2O) annealed+phosphorylated sgRNA insert, OR 1UL WATER FOR NC.
		-	2uL of 10x T4 DNA Ligase Buffer
		-	15uL of H2O
		-	1uL of T4 DNA Ligase
6)	Incubate ligation AND NC at room temperature for 2 hours (or, less ideally, at 16C overnight)
7)	Transform and plate bacteria (the ligation products AND NC products): if this is a lenti vector, it's recommended to use STBL3 bacteria if you can, to reduce the risk of recombination.
	-	Thaw enough 100uL aliquots of STBL3 competent cells on ice. We typically use 20-30uL of bacteria per transformation.
	-	Put eppendorf tubes on ice. Label them with each ligation product (or NC), and put 5uL of appropriate product (or NC) in each tube.
	-	Flick the thawed STBL3 cells to mix, then tap or spin if needed to collect cells to bottom.
	-	Add 20-30uL of STBL3 cells to each eppendorf tube; mix up+down once gently. Switch tips between tubes obviously.
	-	Flick tubes to mix, then tap or spin if needed to collect cells to bottom.
	-	Incubate on ice for 30 minutes. Meanwhile, get LB+amp plates from 4C, label them, and place 4-6 sterile plating beads in them ahead of time.
	-	Heat shock at 42C for 45 seconds, then immediately put back on ice to recover for at least 2 minutes.
	-	Pipette the cells from each tube onto its appropriate plate, and spread with beads.
	-	Put plates in 37C incubator for 14-16 hours.

### Sheet: Reagents
	Reagent	Vendor	Catalog Number	Notes
VLP production	HEK 293FT	Invitrogen/Thermo	R70007
	DMEM w/ glucose and sodium pyruvate	Corning	10-013-CV
	FBS	eg Avantor, Cytiva	eg #1500-500, #SH30071.03
	Polyethylenimine (PEI), 25 kDa, linear	Polysciences Inc.	#23966	Resuspension protocol: doi:10.1101/pdb.rec11323
	0.45um PES filters	eg Fisher	eg 09-720-514
	30mL syringes	eg Fisher	eg 14-817-41	Now discontinued as of 2024, but any sterile 30+ mL syringe compatible with screw-on syringe filters should work.
	Lenti-X Concentrator	Takara	#631231
	OptiMEM	Gibco	#31985062
Cloning	Esp3I-HF	NEB	R0734S
	rSAP	NEB	M0371S
	CutSmart Buffer	NEB	Comes with Esp3I-HF, but eg B6004S
	T4 DNA Ligase Buffer	NEB	B0202S
	T4 PNK	NEB	M0201S
	T4 DNA Ligase	NEB	M0202S
	Stbl3 bacteria	eg Invitrogen	eg C737303	We get ours from Berkeley/QB3 MacroLab
