## Supplemental Table 4 for "Neuronal DNA repair reveals strategies to influence CRISPR editing outcomes"

### Sheet: Modification Template
GNR 4/11/23					Note: they call this "Custom Alt-R sgRNA", which is separate from what they call "Cas9 sgRNA". Also, even though they call it "Custom Alt-R sgRNA", with these modifications you will NOT be able to add on their actual Alt-R modifications.
https://www.idtdna.com/site/order/oligoentry/index/crisprcustom					Our custom modifications are based on empirical data from Hesong Han and Rohit Sharma in the Murthy Lab.
Example 1	IDT sgRNA to order for B2Mg1:			20nt guide (spacer) sequence
					GAGTAGCGCGAGCACAGCTA
				spacer with Us instead of Ts
					GAGUAGCGCGAGCACAGCUA
				modified sgrna sequence input
					first 3 bases	mG*mA*mG*
					next 17 bases	rUrArGrCrGrCrGrArGrCrArCrArGrCrUrA
					FULL SEQUENCE	mG*mA*mG*rUrArGrCrGrCrGrArGrCrArCrArGrCrUrArGrUrUrUrUrArGrAmGmCmUmAmGmAmAmAmUmAmGmCrArArGrUrUrArArArArUrArArGrGrCrUrArGrUrCrCrGrUrUrArUrCrAmAmCmUmUmGmAmAmAmAmAmGmUmGmGmCmAmCmCmGmAmGmUmCmGmGmUmGmCmU*mU*mU*mU
Example 2	IDT sgRNA to order for NEFLg1:			20nt guide (spacer) sequence
					AGCTGGCGAAGCGGTCATTG
				spacer with Us instead of Ts
					AGCUGGCGAAGCGGUCAUUG
				modified sgrna sequence input
					first 3 bases	mA*mG*mC*
					next 17 bases	rUrGrGrCrGrArArGrCrGrGrUrCrArUrUrG
					FULL SEQUENCE	mA*mG*mC*rUrGrGrCrGrArArGrCrGrGrUrCrArUrUrGrGrUrUrUrUrArGrAmGmCmUmAmGmAmAmAmUmAmGmCrArArGrUrUrArArArArUrArArGrGrCrUrArGrUrCrCrGrUrUrArUrCrAmAmCmUmUmGmAmAmAmAmAmGmUmGmGmCmAmCmCmGmAmGmUmCmGmGmUmGmCmU*mU*mU*mU
Template	IDT sgRNA to order for _____:			20nt guide (spacer) sequence
					NNNNNNNNNNNNNNNNNNNN		<-- input your 20bp spacer sequence here
				spacer with Us instead of Ts
					NNNNNNNNNNNNNNNNNNNN
				modified sgrna sequence input
					first 3 bases	mN*mN*mN*
					next 17 bases	rNrNrNrNrNrNrNrNrNrNrNrNrNrNrNrNrN
					FULL SEQUENCE	mN*mN*mN*rNrNrNrNrNrNrNrNrNrNrNrNrNrNrNrNrNrGrUrUrUrUrArGrAmGmCmUmAmGmAmAmAmUmAmGmCrArArGrUrUrArArArArUrArArGrGrCrUrArGrUrCrCrGrUrUrArUrCrAmAmCmUmUmGmAmAmAmAmAmGmUmGmGmCmAmCmCmGmAmGmUmCmGmGmUmGmCmU*mU*mU*mU
						Copy and paste this^ into the order form via the link in the top left.
						IMPORTANT NOTE: if copying and pasting into a different spreadsheet, make sure to paste "values only". Otherwise the formula/references will mess up but you almost certainly won't notice.
	Resuspension:	Resuspension protocol below by GNR and SNJ. Temperature steps are based on an old in vivo protocol from Doudna Lab / Abby Stahl / Brett Staahl
	1. Calculate total reconstitution volume required. Example math below is to reconstitute 2 nmol of a 100 nt gRNA to 1ug/uL concentration.
		M.W. of ssRNA = (# nucleotides x 320.5) + 159.0			https://www.thermofisher.com/us/en/home/references/ambion-tech-support/rna-tools-and-calculators/dna-and-rna-molecular-weights-and-conversions.html
			Ignoring modification weights
			For 100nt guide:	2nmol guide --> 64.418ug guide --> add 64.4uL of sterile -/- DPBS to reconstitute the sgRNA at 1ug/uL
	2. Sterilely add 80% of the required DPBS volume. Incubate for 5min at RT rocking every minute to dissolve. Then, incubate at 70C for 5min.
	3. Sterilely add remaining 20% of required DPBS volume. Then, incubate 5min at 50C.
	4. On ice, aliquot sgRNA into pcr strips for storage at -80C in PCR boxes. PCR strips recommended because smaller volumes and also low-bind.
