## Supplemental Table 5 for "Neuronal DNA repair reveals strategies to influence CRISPR editing outcomes"

### Sheet: sgRNA spacer sequences
	sgRNA	Spacer Sequence
	B2Mg1	GAGTAGCGCGAGCACAGCTA
	B2Mg2	gcgggccaccaaggagaact
	NEFLg1	agctggcgaagcggtcattg
	HSPB1g2	GTCCCCTTCTCGCTCCTGCG
	NTg1	GTATTACTGATATTGGTGGG

### Sheet: Amplicon-NGS primers
	Primer Name	Sequence
	B2Mg1 F	GCTCTTCCGATCTAAGCTGACAGCATTCGGGC
	B2Mg1 R	GCTCTTCCGATCTgaagtcacggagcgagagag
	B2Mg2 F	GCTCTTCCGATCTGCTATCCAGCgtgagtctct
	B2Mg2 R	GCTCTTCCGATCTgagatccagccctggactag
	NEFLg1 F	GCTCTTCCGATCTCCAGCTCTGGATCGTTGATG
	NEFLg1 R	GCTCTTCCGATCTGGACCTTGTTCTGCTGCTC
	HSPB1g2 F	GCTCTTCCGATCTTCTGAGCAGACGTCCAGA
	HSPB1g2 R	GCTCTTCCGATCTCTAACCACTGCGACCACTC
