## Supplemental Table 6 for "Neuronal DNA repair reveals strategies to influence CRISPR editing outcomes"

### Sheet: Sheet1
	Drug	Vendor	Catalog #	Stock Concentration	Final Concentration	Target
	3AP	Tocris	5962	3.75 mM	3.75 uM	RRM2
	GW8510	AOBIOUS	AOB2086	2 mM	2 uM	RRM2
	Gemcitabine	Selleckchem	S1149	300 uM	300 nM	RRM1
	AZD7648	Selleckchem	S8843	10 mM, 2 mM	2 uM	DNA-PKcs
