## Supplemental Table 7 for "Neuronal DNA repair reveals strategies to influence CRISPR editing outcomes"

### Sheet: ChIP-qPCR primers
Each primer's sequence and position, relative to the B2Mg1 cut site, is annotated in the benchling file below. ("_A" and "_B" for F and R primers, respectively).
https://benchling.com/s/seq-qBJYo44zTqH8zmflzDgu?m=slm-EBNMAQekBCWsBliG8rGu
Exception: the amplicon/primer sequences for the "different chromosome" control were not shared to us. But these amplicons were ActiveMotif's "Untr4" amplicon for MRE11 ChIP-qPCR and "Untr12" for gH2AX. They refer to a standard gene desert on Chromosome 4 or 12 respectively; B2M is on chromosome 15.
Explanation from Maddy Craske of ActiveMotif for why they used a different gene desert for the two assays:
"Yes, using different negative control primers can be helpful for certain factors. We initially used Untr12 for both sets of IPs, but the background signal was a little higher than normal with MRE11, so we tried Untr4, and then the signal was lower. Background signals are normally under 1 binding event detected per 1000 cells, though this does change for certain histone marks and factors (i.e, H3…
Amplicon name	F Primer	R primer
Cut site -1650 nt	h PATL2_ +1.4K A	h PATL2_ +1.4K B
Cut site -233 nt	h PATL2_ +7 A	h PATL2_ +7 B
Cut site -91 nt	h PATL2_ -136 A	h PATL2_ -136 B
Cut site spanning	PATL2 -277 A	PATL2 -277 B
Cut site +32 nt	h PATL2_ -333 A	h PATL2_-333 B
Cut site +4310 nt	h PATL2_ -4.6K A	h PATL2_-4.6K B

### Sheet: ChIP-qPCR antibodies
Services Report from Maddy Craske of ActiveMotif, 8/16/23:
"We completed the MRE11 and gamma H2A.X ChIP reactions using 25 μg of chromatin from human iPSC-derived neurons and 10 μl of MRE11 antibody (Abcam, cat # ab230381) and 10 ul of gamma H2A.X antibody (MilliporeSigma, cat # 07-164). We also performed a batch control using a small amount of your neuronal chromatin and our H3K4me3 antibody (Active Motif, cat # 39159)."
"We performed qPCR using 6 test sites and a negative control primer pair that amplifies a region in a gene desert on chromosome 4 (Untr4). Signals for H3K4me3 at the promoter region of the active genes ACTB and GAPDH are strong and indicate that the chromatin is of good quality and the IP process worked well."
	Antibody	Vendor	Cat #
	MRE11	Abcam	ab230381
	gH2AX	MilliporeSigma	07-164
